# Is sediment porosity a confounder in sedimentary DNA records? A test in a temperate semi-enclosed bay

**DOI:** 10.1101/2025.11.19.689188

**Authors:** Tatsuhiko Hoshino, Saki Toyama, Wataru Tanikawa, Masafumi Murayama

## Abstract

Sedimentary environmental DNA (eDNA) has recently been widely used to reconstruct biological communities and to clarify ecosystem dynamics in natural environments. Sediment porosity is thought to influence DNA preservation, but whether it explains variation in sedimentary eDNA beyond depositional setting and burial depth has rarely been tested in natural environments.

We analysed metabarcoding data of 18S rRNA and cytochrome c oxidase subunit I (COI) together with porosity profiles from eight cores (to 6 m depth) collected from the inner and mouth regions of Uranouchi Bay, Japan.

Surface sediments generally showed higher taxonomic richness and read abundance, whereas deeper layers exhibited taxon-dependent decreases in detection frequency. PERMANOVA revealed significant effects of both region and depth on community composition for 18S and COI datasets (p = 0.001).

After accounting for site and burial depth, depth-adjusted porosity explained only a small and non-significant fraction of the variation in community composition (18S: 1.0%, p = 0.74; COI: 4.0%, p = 0.052). In contrast, exploratory class-level analyses showed that diatom classes were negatively associated with depth-adjusted porosity in both markers. Our results indicate that sedimentary eDNA records are primarily structured by depositional setting and burial depth, with porosity contributing little additional explanatory power at the community level within the range observed here. The consistent response of diatoms, however, suggests that porosity effects may be taxon-specific, warranting targeted evaluation in future sedimentary eDNA studies.

**Highlights:**

- Sedimentary eDNA profiles differ between inner– and mouth-bay environments
- Burial depth strongly filters eDNA signals, favouring resistant life stages
- Porosity adds little explanatory power beyond site and burial depth
- Diatom eDNA shows a consistent negative association with porosity
