## Supplemental Table S1 for "Is sediment porosity a confounder in sedimentary DNA records? A test in a temperate semi-enclosed bay"

### Sheet: Table S1
Table S1. Sediment porosity profiles used for depth–porosity modelling (n = 1,195 measurements from eight holes).
Hole	Region	Method	Depth (cm)	Porosity
U3_1	Bay mouth	X-ray CT	1	0.797
U3_1	Bay mouth	X-ray CT	2	0.795
U3_1	Bay mouth	X-ray CT	3	0.795
U3_1	Bay mouth	X-ray CT	4	0.795
U3_1	Bay mouth	X-ray CT	5	0.797
U3_1	Bay mouth	X-ray CT	6	0.79
U3_1	Bay mouth	X-ray CT	7	0.783
U3_1	Bay mouth	X-ray CT	8	0.785
U3_1	Bay mouth	X-ray CT	9	0.79
U3_1	Bay mouth	X-ray CT	10	0.795
U3_1	Bay mouth	X-ray CT	11	0.789
U3_1	Bay mouth	X-ray CT	12	0.784
U3_1	Bay mouth	X-ray CT	13	0.786
U3_1	Bay mouth	X-ray CT	14	0.781
U3_1	Bay mouth	X-ray CT	15	0.778
U3_1	Bay mouth	X-ray CT	16	0.778
U3_1	Bay mouth	X-ray CT	17	0.777
U3_1	Bay mouth	X-ray CT	18	0.774
U3_1	Bay mouth	X-ray CT	19	0.77
U3_1	Bay mouth	X-ray CT	20	0.769
U3_1	Bay mouth	X-ray CT	21	0.772
U3_1	Bay mouth	X-ray CT	22	0.772
U3_1	Bay mouth	X-ray CT	23	0.772
U3_1	Bay mouth	X-ray CT	24	0.776
U3_1	Bay mouth	X-ray CT	25	0.774
U3_1	Bay mouth	X-ray CT	26	0.76
U3_1	Bay mouth	X-ray CT	27	0.755
U3_1	Bay mouth	X-ray CT	28	0.761
U3_1	Bay mouth	X-ray CT	29	0.763
U3_1	Bay mouth	X-ray CT	30	0.766
U3_1	Bay mouth	X-ray CT	31	0.764
U3_1	Bay mouth	X-ray CT	32	0.751
U3_1	Bay mouth	X-ray CT	33	0.744
U3_1	Bay mouth	X-ray CT	34	0.741
U3_1	Bay mouth	X-ray CT	35	0.742
U3_1	Bay mouth	X-ray CT	36	0.741
U3_1	Bay mouth	X-ray CT	37	0.738
U3_1	Bay mouth	X-ray CT	38	0.735
U3_1	Bay mouth	X-ray CT	39	0.732
U3_1	Bay mouth	X-ray CT	40	0.736
U3_1	Bay mouth	X-ray CT	41	0.732
U3_1	Bay mouth	X-ray CT	42	0.731
U3_1	Bay mouth	X-ray CT	43	0.733
U3_1	Bay mouth	X-ray CT	44	0.724
U3_1	Bay mouth	X-ray CT	45	0.725
U3_1	Bay mouth	X-ray CT	46	0.728
U3_1	Bay mouth	X-ray CT	47	0.723
U3_1	Bay mouth	X-ray CT	48	0.721
U3_1	Bay mouth	X-ray CT	49	0.714
U3_1	Bay mouth	X-ray CT	50	0.704
U3_2	Bay mouth	X-ray CT	1	0.709
U3_2	Bay mouth	X-ray CT	2	0.702
U3_2	Bay mouth	X-ray CT	3	0.698
U3_2	Bay mouth	X-ray CT	4	0.701
U3_2	Bay mouth	X-ray CT	5	0.708
U3_2	Bay mouth	X-ray CT	6	0.713
U3_2	Bay mouth	X-ray CT	7	0.709
U3_2	Bay mouth	X-ray CT	8	0.704
U3_2	Bay mouth	X-ray CT	9	0.704
U3_2	Bay mouth	X-ray CT	10	0.705
U3_2	Bay mouth	X-ray CT	11	0.707
U3_2	Bay mouth	X-ray CT	12	0.707
U3_2	Bay mouth	X-ray CT	13	0.707
U3_2	Bay mouth	X-ray CT	14	0.708
U3_2	Bay mouth	X-ray CT	15	0.708
U3_2	Bay mouth	X-ray CT	16	0.708
U3_2	Bay mouth	X-ray CT	17	0.708
U3_2	Bay mouth	X-ray CT	18	0.705
U3_2	Bay mouth	X-ray CT	19	0.705
U3_2	Bay mouth	X-ray CT	20	0.706
U3_2	Bay mouth	X-ray CT	21	0.704
U3_2	Bay mouth	X-ray CT	22	0.697
U3_2	Bay mouth	X-ray CT	23	0.696
U3_2	Bay mouth	X-ray CT	24	0.702
U3_2	Bay mouth	X-ray CT	25	0.704
U3_2	Bay mouth	X-ray CT	26	0.704
U3_2	Bay mouth	X-ray CT	27	0.706
U3_2	Bay mouth	X-ray CT	28	0.707
U3_2	Bay mouth	X-ray CT	29	0.708
U3_2	Bay mouth	X-ray CT	30	0.71
U3_2	Bay mouth	X-ray CT	31	0.707
U3_2	Bay mouth	X-ray CT	32	0.704
U3_2	Bay mouth	X-ray CT	33	0.704
U3_2	Bay mouth	X-ray CT	34	0.702
U3_2	Bay mouth	X-ray CT	35	0.697
U3_2	Bay mouth	X-ray CT	36	0.691
U3_2	Bay mouth	X-ray CT	37	0.687
U3_2	Bay mouth	X-ray CT	38	0.68
U3_2	Bay mouth	X-ray CT	39	0.674
U3_2	Bay mouth	X-ray CT	40	0.668
U3_2	Bay mouth	X-ray CT	41	0.675
U3_2	Bay mouth	X-ray CT	42	0.678
U3_2	Bay mouth	X-ray CT	43	0.67
U3_2	Bay mouth	X-ray CT	44	0.667
U3_2	Bay mouth	X-ray CT	45	0.687
U3_2	Bay mouth	X-ray CT	46	0.699
U3_2	Bay mouth	X-ray CT	47	0.7
U3_2	Bay mouth	X-ray CT	48	0.701
U3_2	Bay mouth	X-ray CT	49	0.697
U3_2	Bay mouth	X-ray CT	50	0.691
U3_2	Bay mouth	X-ray CT	51	0.691
U3_2	Bay mouth	X-ray CT	52	0.688
U3_2	Bay mouth	X-ray CT	53	0.684
U3_2	Bay mouth	X-ray CT	54	0.684
U3_2	Bay mouth	X-ray CT	55	0.683
U3_2	Bay mouth	X-ray CT	56	0.687
U3_2	Bay mouth	X-ray CT	57	0.689
U3_2	Bay mouth	X-ray CT	58	0.686
U3_2	Bay mouth	X-ray CT	59	0.693
U3_2	Bay mouth	X-ray CT	60	0.698
U3_2	Bay mouth	X-ray CT	61	0.699
U3_2	Bay mouth	X-ray CT	62	0.7
U3_2	Bay mouth	X-ray CT	63	0.698
U3_2	Bay mouth	X-ray CT	64	0.695
U3_2	Bay mouth	X-ray CT	65	0.691
U3_2	Bay mouth	X-ray CT	66	0.693
U3_2	Bay mouth	X-ray CT	67	0.695
U3_2	Bay mouth	X-ray CT	68	0.698
U3_2	Bay mouth	X-ray CT	69	0.697
U3_2	Bay mouth	X-ray CT	70	0.691
U3_2	Bay mouth	X-ray CT	71	0.687
U3_2	Bay mouth	X-ray CT	72	0.69
U3_2	Bay mouth	X-ray CT	73	0.688
U3_2	Bay mouth	X-ray CT	74	0.686
U3_2	Bay mouth	X-ray CT	75	0.688
U3_2	Bay mouth	X-ray CT	76	0.692
U3_2	Bay mouth	X-ray CT	77	0.69
U3_2	Bay mouth	X-ray CT	78	0.688
U3_2	Bay mouth	X-ray CT	79	0.695
U3_2	Bay mouth	X-ray CT	80	0.701
U3_2	Bay mouth	X-ray CT	81	0.704
U3_2	Bay mouth	X-ray CT	82	0.706
U3_2	Bay mouth	X-ray CT	83	0.706
U3_2	Bay mouth	X-ray CT	84	0.702
U3_2	Bay mouth	X-ray CT	85	0.696
U3_2	Bay mouth	X-ray CT	86	0.69
U3_2	Bay mouth	X-ray CT	87	0.688
U3_2	Bay mouth	X-ray CT	88	0.689
U3_2	Bay mouth	X-ray CT	89	0.687
U3_2	Bay mouth	X-ray CT	90	0.686
U3_2	Bay mouth	X-ray CT	91	0.701
U3_2	Bay mouth	X-ray CT	92	0.697
U3_2	Bay mouth	X-ray CT	93	0.697
U3_2	Bay mouth	X-ray CT	94	0.7
U3_2	Bay mouth	X-ray CT	95	0.699
U3_2	Bay mouth	X-ray CT	96	0.713
U3_2	Bay mouth	X-ray CT	104	0.683
U3_2	Bay mouth	X-ray CT	105	0.689
U3_2	Bay mouth	X-ray CT	106	0.687
U3_2	Bay mouth	X-ray CT	107	0.685
U3_2	Bay mouth	X-ray CT	108	0.686
U3_2	Bay mouth	X-ray CT	109	0.685
U3_2	Bay mouth	X-ray CT	110	0.686
U3_2	Bay mouth	X-ray CT	111	0.687
U3_2	Bay mouth	X-ray CT	112	0.687
U3_2	Bay mouth	X-ray CT	113	0.685
U3_2	Bay mouth	X-ray CT	114	0.687
U3_2	Bay mouth	X-ray CT	115	0.687
U3_2	Bay mouth	X-ray CT	116	0.69
U3_2	Bay mouth	X-ray CT	117	0.685
U3_2	Bay mouth	X-ray CT	118	0.682
U3_2	Bay mouth	X-ray CT	119	0.688
U3_2	Bay mouth	X-ray CT	120	0.692
U3_2	Bay mouth	X-ray CT	121	0.693
U3_2	Bay mouth	X-ray CT	122	0.694
U3_2	Bay mouth	X-ray CT	123	0.692
U3_2	Bay mouth	X-ray CT	124	0.689
U3_2	Bay mouth	X-ray CT	125	0.687
U3_2	Bay mouth	X-ray CT	126	0.69
U3_2	Bay mouth	X-ray CT	127	0.695
U3_2	Bay mouth	X-ray CT	128	0.697
U3_2	Bay mouth	X-ray CT	129	0.697
U3_2	Bay mouth	X-ray CT	130	0.699
U3_2	Bay mouth	X-ray CT	131	0.698
U3_2	Bay mouth	X-ray CT	132	0.705
U3_2	Bay mouth	X-ray CT	133	0.715
U3_2	Bay mouth	X-ray CT	134	0.717
U3_2	Bay mouth	X-ray CT	135	0.716
U3_2	Bay mouth	X-ray CT	136	0.716
U3_2	Bay mouth	X-ray CT	137	0.714
U3_2	Bay mouth	X-ray CT	138	0.713
U3_2	Bay mouth	X-ray CT	139	0.711
U3_2	Bay mouth	X-ray CT	140	0.709
U3_2	Bay mouth	X-ray CT	141	0.707
U3_2	Bay mouth	X-ray CT	142	0.703
U3_2	Bay mouth	X-ray CT	143	0.699
U3_2	Bay mouth	X-ray CT	144	0.713
U3_2	Bay mouth	X-ray CT	145	0.733
U3_2	Bay mouth	X-ray CT	146	0.702
U3_2	Bay mouth	X-ray CT	147	0.702
U3_2	Bay mouth	X-ray CT	148	0.701
U3_2	Bay mouth	X-ray CT	149	0.702
U3_2	Bay mouth	X-ray CT	150	0.704
U3_2	Bay mouth	X-ray CT	151	0.708
U3_2	Bay mouth	X-ray CT	152	0.715
U3_2	Bay mouth	X-ray CT	153	0.749
U3_2	Bay mouth	X-ray CT	154	0.717
U3_2	Bay mouth	X-ray CT	155	0.712
U3_2	Bay mouth	X-ray CT	156	0.713
U3_2	Bay mouth	X-ray CT	157	0.713
U3_2	Bay mouth	X-ray CT	158	0.713
U3_2	Bay mouth	X-ray CT	159	0.716
U3_2	Bay mouth	X-ray CT	160	0.714
U3_2	Bay mouth	X-ray CT	161	0.712
U3_2	Bay mouth	X-ray CT	162	0.709
U3_2	Bay mouth	X-ray CT	163	0.708
U3_2	Bay mouth	X-ray CT	164	0.709
U3_2	Bay mouth	X-ray CT	165	0.711
U3_2	Bay mouth	X-ray CT	166	0.711
U3_2	Bay mouth	X-ray CT	167	0.711
U3_2	Bay mouth	X-ray CT	168	0.71
U3_2	Bay mouth	X-ray CT	169	0.708
U3_2	Bay mouth	X-ray CT	170	0.707
U3_2	Bay mouth	X-ray CT	171	0.708
U3_2	Bay mouth	X-ray CT	172	0.708
U3_2	Bay mouth	X-ray CT	173	0.708
U3_2	Bay mouth	X-ray CT	174	0.708
U3_2	Bay mouth	X-ray CT	175	0.702
U3_2	Bay mouth	X-ray CT	176	0.682
U3_2	Bay mouth	X-ray CT	177	0.681
U3_2	Bay mouth	X-ray CT	178	0.692
U3_2	Bay mouth	X-ray CT	179	0.708
U3_2	Bay mouth	X-ray CT	180	0.71
U3_2	Bay mouth	X-ray CT	181	0.709
U3_2	Bay mouth	X-ray CT	182	0.71
U3_2	Bay mouth	X-ray CT	183	0.71
U3_2	Bay mouth	X-ray CT	184	0.711
U3_2	Bay mouth	X-ray CT	185	0.714
U3_2	Bay mouth	X-ray CT	186	0.715
U3_2	Bay mouth	X-ray CT	187	0.717
U3_2	Bay mouth	X-ray CT	188	0.717
U3_2	Bay mouth	X-ray CT	189	0.715
U3_2	Bay mouth	X-ray CT	190	0.713
U3_2	Bay mouth	X-ray CT	191	0.712
U3_2	Bay mouth	X-ray CT	192	0.71
U3_2	Bay mouth	X-ray CT	193	0.71
U3_2	Bay mouth	X-ray CT	194	0.708
U3_2	Bay mouth	X-ray CT	195	0.706
U3_2	Bay mouth	X-ray CT	196	0.705
U3_2	Bay mouth	X-ray CT	204	0.693
U3_2	Bay mouth	X-ray CT	205	0.694
U3_2	Bay mouth	X-ray CT	206	0.696
U3_2	Bay mouth	X-ray CT	207	0.696
U3_2	Bay mouth	X-ray CT	208	0.696
U3_2	Bay mouth	X-ray CT	209	0.698
U3_2	Bay mouth	X-ray CT	210	0.697
U3_2	Bay mouth	X-ray CT	211	0.697
U3_2	Bay mouth	X-ray CT	212	0.697
U3_2	Bay mouth	X-ray CT	213	0.7
U3_2	Bay mouth	X-ray CT	214	0.698
U3_2	Bay mouth	X-ray CT	215	0.698
U3_2	Bay mouth	X-ray CT	216	0.699
U3_2	Bay mouth	X-ray CT	217	0.696
U3_2	Bay mouth	X-ray CT	218	0.698
U3_2	Bay mouth	X-ray CT	219	0.699
U3_2	Bay mouth	X-ray CT	220	0.7
U3_2	Bay mouth	X-ray CT	221	0.701
U3_2	Bay mouth	X-ray CT	222	0.695
U3_2	Bay mouth	X-ray CT	223	0.697
U3_2	Bay mouth	X-ray CT	224	0.695
U3_2	Bay mouth	X-ray CT	225	0.7
U3_2	Bay mouth	X-ray CT	226	0.705
U3_2	Bay mouth	X-ray CT	227	0.702
U3_2	Bay mouth	X-ray CT	228	0.704
U3_2	Bay mouth	X-ray CT	229	0.71
U3_2	Bay mouth	X-ray CT	230	0.717
U3_2	Bay mouth	X-ray CT	231	0.71
U3_2	Bay mouth	X-ray CT	232	0.715
U3_2	Bay mouth	X-ray CT	233	0.711
U3_2	Bay mouth	X-ray CT	234	0.708
U3_2	Bay mouth	X-ray CT	235	0.715
U3_2	Bay mouth	X-ray CT	236	0.712
U3_2	Bay mouth	X-ray CT	237	0.716
U3_2	Bay mouth	X-ray CT	238	0.713
U3_2	Bay mouth	X-ray CT	239	0.716
U3_2	Bay mouth	X-ray CT	240	0.712
U3_2	Bay mouth	X-ray CT	241	0.714
U3_2	Bay mouth	X-ray CT	242	0.718
U3_2	Bay mouth	X-ray CT	243	0.712
U3_2	Bay mouth	X-ray CT	244	0.711
U3_2	Bay mouth	X-ray CT	245	0.715
U3_2	Bay mouth	X-ray CT	246	0.712
U3_2	Bay mouth	X-ray CT	247	0.716
U3_2	Bay mouth	X-ray CT	248	0.707
U3_2	Bay mouth	X-ray CT	249	0.708
U3_2	Bay mouth	X-ray CT	250	0.71
U3_2	Bay mouth	X-ray CT	251	0.713
U3_2	Bay mouth	X-ray CT	252	0.715
U3_2	Bay mouth	X-ray CT	253	0.717
U3_2	Bay mouth	X-ray CT	254	0.714
U3_2	Bay mouth	X-ray CT	255	0.706
U3_2	Bay mouth	X-ray CT	256	0.713
U3_2	Bay mouth	X-ray CT	257	0.71
U3_2	Bay mouth	X-ray CT	258	0.715
U3_2	Bay mouth	X-ray CT	259	0.714
U3_2	Bay mouth	X-ray CT	260	0.709
U3_2	Bay mouth	X-ray CT	261	0.701
U3_2	Bay mouth	X-ray CT	262	0.705
U3_2	Bay mouth	X-ray CT	263	0.703
U3_2	Bay mouth	X-ray CT	264	0.702
U3_2	Bay mouth	X-ray CT	265	0.696
U3_2	Bay mouth	X-ray CT	266	0.698
U3_2	Bay mouth	X-ray CT	267	0.693
U3_2	Bay mouth	X-ray CT	268	0.707
U3_2	Bay mouth	X-ray CT	269	0.702
U3_2	Bay mouth	X-ray CT	270	0.708
U3_2	Bay mouth	X-ray CT	271	0.706
U3_2	Bay mouth	X-ray CT	272	0.701
U3_2	Bay mouth	X-ray CT	273	0.701
U3_2	Bay mouth	X-ray CT	274	0.708
U3_2	Bay mouth	X-ray CT	275	0.708
U3_2	Bay mouth	X-ray CT	276	0.708
U3_2	Bay mouth	X-ray CT	277	0.711
U3_2	Bay mouth	X-ray CT	278	0.709
U3_2	Bay mouth	X-ray CT	279	0.701
U3_2	Bay mouth	X-ray CT	280	0.705
U3_2	Bay mouth	X-ray CT	281	0.722
U3_2	Bay mouth	X-ray CT	282	0.717
U3_2	Bay mouth	X-ray CT	283	0.719
U3_2	Bay mouth	X-ray CT	284	0.717
U3_2	Bay mouth	X-ray CT	285	0.716
U3_2	Bay mouth	X-ray CT	286	0.718
U3_2	Bay mouth	X-ray CT	287	0.717
U3_2	Bay mouth	X-ray CT	288	0.72
U3_2	Bay mouth	X-ray CT	289	0.719
U3_2	Bay mouth	X-ray CT	290	0.723
U3_2	Bay mouth	X-ray CT	291	0.718
U3_2	Bay mouth	X-ray CT	292	0.729
U3_2	Bay mouth	X-ray CT	293	0.739
U3_2	Bay mouth	X-ray CT	294	0.736
U3_2	Bay mouth	X-ray CT	295	0.738
U3_2	Bay mouth	X-ray CT	296	0.741
U3_2	Bay mouth	X-ray CT	304	0.723
U3_2	Bay mouth	X-ray CT	305	0.717
U3_2	Bay mouth	X-ray CT	306	0.726
U3_2	Bay mouth	X-ray CT	307	0.709
U3_2	Bay mouth	X-ray CT	308	0.708
U3_2	Bay mouth	X-ray CT	309	0.706
U3_2	Bay mouth	X-ray CT	310	0.707
U3_2	Bay mouth	X-ray CT	311	0.702
U3_2	Bay mouth	X-ray CT	312	0.696
U3_2	Bay mouth	X-ray CT	313	0.695
U3_2	Bay mouth	X-ray CT	314	0.712
U3_2	Bay mouth	X-ray CT	315	0.722
U3_2	Bay mouth	X-ray CT	316	0.718
U3_2	Bay mouth	X-ray CT	317	0.705
U3_2	Bay mouth	X-ray CT	318	0.703
U3_2	Bay mouth	X-ray CT	319	0.701
U3_2	Bay mouth	X-ray CT	320	0.711
U3_2	Bay mouth	X-ray CT	321	0.717
U3_2	Bay mouth	X-ray CT	322	0.717
U3_2	Bay mouth	X-ray CT	323	0.708
U3_2	Bay mouth	X-ray CT	324	0.738
U3_2	Bay mouth	X-ray CT	325	0.734
U3_2	Bay mouth	X-ray CT	326	0.711
U3_2	Bay mouth	X-ray CT	327	0.709
U3_2	Bay mouth	X-ray CT	328	0.704
U3_2	Bay mouth	X-ray CT	329	0.7
U3_2	Bay mouth	X-ray CT	330	0.705
U3_2	Bay mouth	X-ray CT	331	0.705
U3_2	Bay mouth	X-ray CT	332	0.705
U3_2	Bay mouth	X-ray CT	333	0.706
U3_2	Bay mouth	X-ray CT	334	0.708
U3_2	Bay mouth	X-ray CT	335	0.711
U3_2	Bay mouth	X-ray CT	336	0.726
U3_2	Bay mouth	X-ray CT	337	0.714
U3_2	Bay mouth	X-ray CT	338	0.712
U3_2	Bay mouth	X-ray CT	339	0.709
U3_2	Bay mouth	X-ray CT	340	0.705
U3_2	Bay mouth	X-ray CT	341	0.711
U3_2	Bay mouth	X-ray CT	342	0.719
U3_2	Bay mouth	X-ray CT	343	0.693
U3_2	Bay mouth	X-ray CT	344	0.697
U3_2	Bay mouth	X-ray CT	345	0.725
U3_2	Bay mouth	X-ray CT	346	0.718
U3_2	Bay mouth	X-ray CT	347	0.718
U3_2	Bay mouth	X-ray CT	348	0.725
U3_2	Bay mouth	X-ray CT	349	0.706
U3_2	Bay mouth	X-ray CT	350	0.707
U3_2	Bay mouth	X-ray CT	351	0.703
U3_2	Bay mouth	X-ray CT	352	0.709
U3_2	Bay mouth	X-ray CT	353	0.714
U3_2	Bay mouth	X-ray CT	354	0.72
U3_2	Bay mouth	X-ray CT	355	0.717
U3_2	Bay mouth	X-ray CT	356	0.718
U3_2	Bay mouth	X-ray CT	357	0.701
U3_2	Bay mouth	X-ray CT	358	0.714
U3_2	Bay mouth	X-ray CT	359	0.719
U3_2	Bay mouth	X-ray CT	360	0.708
U3_2	Bay mouth	X-ray CT	361	0.708
U3_2	Bay mouth	X-ray CT	362	0.719
U3_2	Bay mouth	X-ray CT	363	0.71
U3_2	Bay mouth	X-ray CT	364	0.712
U3_2	Bay mouth	X-ray CT	365	0.72
U3_2	Bay mouth	X-ray CT	366	0.718
U3_2	Bay mouth	X-ray CT	367	0.714
U3_2	Bay mouth	X-ray CT	368	0.71
U3_2	Bay mouth	X-ray CT	369	0.708
U3_2	Bay mouth	X-ray CT	370	0.729
U3_2	Bay mouth	X-ray CT	371	0.706
U3_2	Bay mouth	X-ray CT	372	0.698
U3_2	Bay mouth	X-ray CT	373	0.71
U3_2	Bay mouth	X-ray CT	374	0.706
U3_2	Bay mouth	X-ray CT	375	0.693
U3_2	Bay mouth	X-ray CT	376	0.697
U3_2	Bay mouth	X-ray CT	377	0.708
U3_2	Bay mouth	X-ray CT	378	0.697
U3_2	Bay mouth	X-ray CT	379	0.703
U3_2	Bay mouth	X-ray CT	380	0.707
U3_2	Bay mouth	X-ray CT	381	0.713
U3_2	Bay mouth	X-ray CT	382	0.71
U3_2	Bay mouth	X-ray CT	383	0.702
U3_2	Bay mouth	X-ray CT	384	0.708
U3_2	Bay mouth	X-ray CT	385	0.702
U3_2	Bay mouth	X-ray CT	386	0.699
U3_2	Bay mouth	X-ray CT	387	0.7
U3_2	Bay mouth	X-ray CT	388	0.698
U3_2	Bay mouth	X-ray CT	389	0.713
U3_2	Bay mouth	X-ray CT	390	0.703
U3_2	Bay mouth	X-ray CT	391	0.711
U3_2	Bay mouth	X-ray CT	392	0.709
U3_2	Bay mouth	X-ray CT	393	0.699
U3_2	Bay mouth	X-ray CT	394	0.702
U3_2	Bay mouth	X-ray CT	395	0.721
U3_2	Bay mouth	X-ray CT	396	0.724
U3_2	Bay mouth	X-ray CT	405	0.71
U3_2	Bay mouth	X-ray CT	406	0.691
U3_2	Bay mouth	X-ray CT	407	0.692
U3_2	Bay mouth	X-ray CT	408	0.708
U3_2	Bay mouth	X-ray CT	409	0.718
U3_2	Bay mouth	X-ray CT	410	0.714
U3_2	Bay mouth	X-ray CT	411	0.724
U3_2	Bay mouth	X-ray CT	412	0.71
U3_2	Bay mouth	X-ray CT	413	0.7
U3_2	Bay mouth	X-ray CT	414	0.716
U3_2	Bay mouth	X-ray CT	415	0.707
U3_2	Bay mouth	X-ray CT	416	0.705
U3_2	Bay mouth	X-ray CT	417	0.701
U3_2	Bay mouth	X-ray CT	418	0.707
U3_2	Bay mouth	X-ray CT	419	0.692
U3_2	Bay mouth	X-ray CT	420	0.702
U3_2	Bay mouth	X-ray CT	421	0.688
U3_2	Bay mouth	X-ray CT	422	0.691
U3_2	Bay mouth	X-ray CT	423	0.694
U3_2	Bay mouth	X-ray CT	424	0.693
U3_2	Bay mouth	X-ray CT	425	0.688
U3_2	Bay mouth	X-ray CT	426	0.697
U3_2	Bay mouth	X-ray CT	427	0.696
U3_2	Bay mouth	X-ray CT	428	0.696
U3_2	Bay mouth	X-ray CT	429	0.699
U3_2	Bay mouth	X-ray CT	430	0.704
U3_2	Bay mouth	X-ray CT	431	0.71
U3_2	Bay mouth	X-ray CT	432	0.702
U3_2	Bay mouth	X-ray CT	433	0.704
U3_2	Bay mouth	X-ray CT	434	0.707
U3_2	Bay mouth	X-ray CT	435	0.713
U3_2	Bay mouth	X-ray CT	436	0.711
U3_2	Bay mouth	X-ray CT	437	0.706
U3_2	Bay mouth	X-ray CT	438	0.706
U3_2	Bay mouth	X-ray CT	439	0.7
U3_2	Bay mouth	X-ray CT	440	0.72
U3_2	Bay mouth	X-ray CT	441	0.707
U3_2	Bay mouth	X-ray CT	442	0.707
U3_2	Bay mouth	X-ray CT	443	0.702
U3_2	Bay mouth	X-ray CT	444	0.702
U3_2	Bay mouth	X-ray CT	445	0.728
U3_2	Bay mouth	X-ray CT	446	0.705
U3_2	Bay mouth	X-ray CT	447	0.705
U3_2	Bay mouth	X-ray CT	448	0.707
U3_2	Bay mouth	X-ray CT	449	0.709
U3_2	Bay mouth	X-ray CT	450	0.712
U3_2	Bay mouth	X-ray CT	451	0.735
U3_2	Bay mouth	X-ray CT	452	0.719
U3_2	Bay mouth	X-ray CT	453	0.702
U3_2	Bay mouth	X-ray CT	454	0.717
U3_2	Bay mouth	X-ray CT	455	0.716
U3_2	Bay mouth	X-ray CT	456	0.71
U3_2	Bay mouth	X-ray CT	457	0.713
U3_2	Bay mouth	X-ray CT	458	0.718
U3_2	Bay mouth	X-ray CT	459	0.7
U3_2	Bay mouth	X-ray CT	460	0.713
U3_2	Bay mouth	X-ray CT	461	0.716
U3_2	Bay mouth	X-ray CT	462	0.709
U3_2	Bay mouth	X-ray CT	463	0.709
U3_2	Bay mouth	X-ray CT	464	0.711
U3_2	Bay mouth	X-ray CT	465	0.712
U3_2	Bay mouth	X-ray CT	466	0.705
U3_2	Bay mouth	X-ray CT	467	0.703
U3_2	Bay mouth	X-ray CT	468	0.7
U3_2	Bay mouth	X-ray CT	469	0.693
U3_2	Bay mouth	X-ray CT	470	0.693
U3_2	Bay mouth	X-ray CT	471	0.703
U3_2	Bay mouth	X-ray CT	472	0.693
U3_2	Bay mouth	X-ray CT	473	0.695
U3_2	Bay mouth	X-ray CT	474	0.703
U3_2	Bay mouth	X-ray CT	475	0.701
U3_2	Bay mouth	X-ray CT	476	0.694
U3_2	Bay mouth	X-ray CT	477	0.683
U3_2	Bay mouth	X-ray CT	478	0.683
U3_2	Bay mouth	X-ray CT	479	0.691
U3_2	Bay mouth	X-ray CT	480	0.701
U3_2	Bay mouth	X-ray CT	481	0.712
U3_2	Bay mouth	X-ray CT	482	0.709
U3_2	Bay mouth	X-ray CT	483	0.71
U3_2	Bay mouth	X-ray CT	484	0.706
U3_2	Bay mouth	X-ray CT	485	0.713
U3_2	Bay mouth	X-ray CT	486	0.711
U3_2	Bay mouth	X-ray CT	487	0.709
U3_2	Bay mouth	X-ray CT	488	0.714
U3_2	Bay mouth	X-ray CT	489	0.717
U3_2	Bay mouth	X-ray CT	490	0.711
U3_2	Bay mouth	X-ray CT	491	0.719
U3_2	Bay mouth	X-ray CT	492	0.71
U3_2	Bay mouth	X-ray CT	493	0.731
U3_2	Bay mouth	X-ray CT	494	0.741
U3_2	Bay mouth	X-ray CT	495	0.734
U3_2	Bay mouth	X-ray CT	496	0.726
U3_2	Bay mouth	X-ray CT	504	0.69
U3_2	Bay mouth	X-ray CT	505	0.689
U3_2	Bay mouth	X-ray CT	506	0.7
U3_2	Bay mouth	X-ray CT	507	0.702
U3_2	Bay mouth	X-ray CT	508	0.696
U3_2	Bay mouth	X-ray CT	509	0.7
U3_2	Bay mouth	X-ray CT	510	0.706
U3_2	Bay mouth	X-ray CT	511	0.704
U3_2	Bay mouth	X-ray CT	512	0.7
U3_2	Bay mouth	X-ray CT	513	0.699
U3_2	Bay mouth	X-ray CT	514	0.693
U3_2	Bay mouth	X-ray CT	515	0.674
U3_2	Bay mouth	X-ray CT	516	0.673
U3_2	Bay mouth	X-ray CT	517	0.691
U3_2	Bay mouth	X-ray CT	518	0.693
U3_2	Bay mouth	X-ray CT	519	0.701
U3_2	Bay mouth	X-ray CT	520	0.704
U3_2	Bay mouth	X-ray CT	521	0.705
U3_2	Bay mouth	X-ray CT	522	0.707
U3_2	Bay mouth	X-ray CT	523	0.7
U3_2	Bay mouth	X-ray CT	524	0.699
U3_2	Bay mouth	X-ray CT	525	0.702
U3_2	Bay mouth	X-ray CT	526	0.705
U3_2	Bay mouth	X-ray CT	527	0.703
U3_2	Bay mouth	X-ray CT	528	0.691
U3_2	Bay mouth	X-ray CT	529	0.701
U3_2	Bay mouth	X-ray CT	530	0.698
U3_2	Bay mouth	X-ray CT	531	0.703
U3_2	Bay mouth	X-ray CT	532	0.697
U3_2	Bay mouth	X-ray CT	533	0.7
U3_2	Bay mouth	X-ray CT	534	0.705
U3_2	Bay mouth	X-ray CT	535	0.697
U3_2	Bay mouth	X-ray CT	536	0.704
U3_2	Bay mouth	X-ray CT	537	0.698
U3_2	Bay mouth	X-ray CT	538	0.694
U3_2	Bay mouth	X-ray CT	539	0.711
U3_2	Bay mouth	X-ray CT	540	0.704
U3_2	Bay mouth	X-ray CT	541	0.697
U3_2	Bay mouth	X-ray CT	542	0.696
U3_2	Bay mouth	X-ray CT	543	0.708
U3_2	Bay mouth	X-ray CT	544	0.699
U3_2	Bay mouth	X-ray CT	545	0.704
U3_2	Bay mouth	X-ray CT	546	0.71
U3_2	Bay mouth	X-ray CT	547	0.704
U3_2	Bay mouth	X-ray CT	548	0.702
U3_2	Bay mouth	X-ray CT	549	0.708
U3_2	Bay mouth	X-ray CT	550	0.701
U3_2	Bay mouth	X-ray CT	551	0.709
U3_2	Bay mouth	X-ray CT	552	0.701
U3_2	Bay mouth	X-ray CT	553	0.704
U3_2	Bay mouth	X-ray CT	554	0.695
U3_2	Bay mouth	X-ray CT	555	0.696
U3_2	Bay mouth	X-ray CT	556	0.703
U3_2	Bay mouth	X-ray CT	557	0.694
U3_2	Bay mouth	X-ray CT	558	0.698
U3_2	Bay mouth	X-ray CT	559	0.714
U3_2	Bay mouth	X-ray CT	560	0.708
U3_2	Bay mouth	X-ray CT	561	0.697
U3_2	Bay mouth	X-ray CT	562	0.7
U3_2	Bay mouth	X-ray CT	563	0.7
U3_2	Bay mouth	X-ray CT	564	0.71
U3_2	Bay mouth	X-ray CT	565	0.711
U3_2	Bay mouth	X-ray CT	566	0.708
U3_2	Bay mouth	X-ray CT	567	0.709
U3_2	Bay mouth	X-ray CT	568	0.708
U3_2	Bay mouth	X-ray CT	569	0.7
U3_2	Bay mouth	X-ray CT	570	0.7
U3_2	Bay mouth	X-ray CT	571	0.71
U3_2	Bay mouth	X-ray CT	572	0.702
U3_2	Bay mouth	X-ray CT	573	0.706
U3_2	Bay mouth	X-ray CT	574	0.711
U3_2	Bay mouth	X-ray CT	575	0.707
U3_2	Bay mouth	X-ray CT	576	0.709
U3_2	Bay mouth	X-ray CT	577	0.707
U3_2	Bay mouth	X-ray CT	578	0.703
U3_2	Bay mouth	X-ray CT	579	0.72
U3_2	Bay mouth	X-ray CT	580	0.718
U3_2	Bay mouth	X-ray CT	581	0.712
U3_2	Bay mouth	X-ray CT	582	0.709
U3_2	Bay mouth	X-ray CT	583	0.708
U3_2	Bay mouth	X-ray CT	584	0.714
U3_2	Bay mouth	X-ray CT	585	0.711
U3_2	Bay mouth	X-ray CT	586	0.713
U3_2	Bay mouth	X-ray CT	587	0.714
U3_2	Bay mouth	X-ray CT	588	0.719
U3_2	Bay mouth	X-ray CT	589	0.714
U3_2	Bay mouth	X-ray CT	590	0.716
U3_2	Bay mouth	X-ray CT	591	0.715
U3_2	Bay mouth	X-ray CT	592	0.727
U3_2	Bay mouth	X-ray CT	593	0.707
U3_2	Bay mouth	X-ray CT	594	0.725
U3_2	Bay mouth	X-ray CT	595	0.72
U3_2	Bay mouth	X-ray CT	596	0.723
U4	Bay mouth	X-ray CT	1	0.645
U4	Bay mouth	X-ray CT	2	0.606
U4	Bay mouth	X-ray CT	3	0.605
U4	Bay mouth	X-ray CT	4	0.612
U4	Bay mouth	X-ray CT	5	0.606
U4	Bay mouth	X-ray CT	6	0.601
U4	Bay mouth	X-ray CT	7	0.606
U4	Bay mouth	X-ray CT	8	0.597
U4	Bay mouth	X-ray CT	9	0.594
U4	Bay mouth	X-ray CT	10	0.6
U4	Bay mouth	X-ray CT	11	0.607
U4	Bay mouth	X-ray CT	12	0.607
U4	Bay mouth	X-ray CT	13	0.604
U4	Bay mouth	X-ray CT	14	0.601
U4	Bay mouth	X-ray CT	15	0.592
U4	Bay mouth	X-ray CT	16	0.603
U4	Bay mouth	X-ray CT	17	0.618
U4	Bay mouth	X-ray CT	18	0.608
U4	Bay mouth	X-ray CT	19	0.608
U4	Bay mouth	X-ray CT	20	0.608
U4	Bay mouth	X-ray CT	21	0.61
U4	Bay mouth	X-ray CT	22	0.599
U4	Bay mouth	X-ray CT	23	0.603
U4	Bay mouth	X-ray CT	24	0.62
U4	Bay mouth	X-ray CT	25	0.631
U4	Bay mouth	X-ray CT	26	0.6
U4	Bay mouth	X-ray CT	27	0.583
U4	Bay mouth	X-ray CT	28	0.576
U4	Bay mouth	X-ray CT	29	0.572
U4	Bay mouth	X-ray CT	30	0.579
U4	Bay mouth	X-ray CT	31	0.564
U4	Bay mouth	X-ray CT	32	0.549
U4	Bay mouth	X-ray CT	33	0.531
U4	Bay mouth	X-ray CT	34	0.515
U4	Bay mouth	X-ray CT	35	0.531
U4	Bay mouth	X-ray CT	36	0.569
U4	Bay mouth	X-ray CT	37	0.588
U4	Bay mouth	X-ray CT	38	0.591
U4	Bay mouth	X-ray CT	39	0.6
U4	Bay mouth	X-ray CT	40	0.602
U4	Bay mouth	X-ray CT	41	0.579
U4	Bay mouth	X-ray CT	42	0.582
U4	Bay mouth	X-ray CT	43	0.59
U4	Bay mouth	X-ray CT	44	0.589
U4	Bay mouth	X-ray CT	45	0.591
U4	Bay mouth	X-ray CT	46	0.601
U4	Bay mouth	X-ray CT	47	0.595
U4	Bay mouth	X-ray CT	48	0.585
U4	Bay mouth	X-ray CT	49	0.571
U5	Bay mouth	X-ray CT	1	0.745
U5	Bay mouth	X-ray CT	2	0.743
U5	Bay mouth	X-ray CT	3	0.76
U5	Bay mouth	X-ray CT	4	0.752
U5	Bay mouth	X-ray CT	5	0.732
U5	Bay mouth	X-ray CT	6	0.726
U5	Bay mouth	X-ray CT	7	0.725
U5	Bay mouth	X-ray CT	8	0.719
U5	Bay mouth	X-ray CT	9	0.719
U5	Bay mouth	X-ray CT	10	0.716
U5	Bay mouth	X-ray CT	11	0.72
U5	Bay mouth	X-ray CT	12	0.718
U5	Bay mouth	X-ray CT	13	0.705
U5	Bay mouth	X-ray CT	14	0.698
U5	Bay mouth	X-ray CT	15	0.708
U5	Bay mouth	X-ray CT	16	0.718
U5	Bay mouth	X-ray CT	17	0.708
U5	Bay mouth	X-ray CT	18	0.697
U5	Bay mouth	X-ray CT	19	0.694
U5	Bay mouth	X-ray CT	20	0.697
U5	Bay mouth	X-ray CT	21	0.697
U5	Bay mouth	X-ray CT	22	0.691
U5	Bay mouth	X-ray CT	23	0.69
U5	Bay mouth	X-ray CT	24	0.685
U5	Bay mouth	X-ray CT	25	0.679
U5	Bay mouth	X-ray CT	26	0.676
U5	Bay mouth	X-ray CT	27	0.677
U5	Bay mouth	X-ray CT	28	0.686
U5	Bay mouth	X-ray CT	29	0.673
U5	Bay mouth	X-ray CT	30	0.651
U5	Bay mouth	X-ray CT	31	0.628
U5	Bay mouth	X-ray CT	32	0.613
U5	Bay mouth	X-ray CT	33	0.623
U5	Bay mouth	X-ray CT	34	0.621
U5	Bay mouth	X-ray CT	35	0.621
U5	Bay mouth	X-ray CT	36	0.589
U5	Bay mouth	X-ray CT	37	0.582
U5	Bay mouth	X-ray CT	38	0.619
U5	Bay mouth	X-ray CT	39	0.632
U5	Bay mouth	X-ray CT	40	0.647
U5	Bay mouth	X-ray CT	41	0.658
U5	Bay mouth	X-ray CT	42	0.668
U5	Bay mouth	X-ray CT	43	0.671
U5	Bay mouth	X-ray CT	44	0.664
U5	Bay mouth	X-ray CT	45	0.653
U5	Bay mouth	X-ray CT	46	0.653
U5	Bay mouth	X-ray CT	47	0.661
U5	Bay mouth	X-ray CT	48	0.668
U5	Bay mouth	X-ray CT	49	0.661
U5	Bay mouth	X-ray CT	50	0.654
U5	Bay mouth	X-ray CT	51	0.653
U5	Bay mouth	X-ray CT	52	0.656
U5	Bay mouth	X-ray CT	53	0.671
U5	Bay mouth	X-ray CT	54	0.669
U5	Bay mouth	X-ray CT	55	0.655
U5	Bay mouth	X-ray CT	56	0.65
U5	Bay mouth	X-ray CT	57	0.651
U5	Bay mouth	X-ray CT	58	0.65
U5	Bay mouth	X-ray CT	59	0.649
U5	Bay mouth	X-ray CT	60	0.649
U5	Bay mouth	X-ray CT	61	0.646
U5	Bay mouth	X-ray CT	62	0.644
U5	Bay mouth	X-ray CT	63	0.644
U5	Bay mouth	X-ray CT	64	0.644
U5	Bay mouth	X-ray CT	65	0.64
U5	Bay mouth	X-ray CT	66	0.641
U5	Bay mouth	X-ray CT	67	0.644
U5	Bay mouth	X-ray CT	68	0.646
U5	Bay mouth	X-ray CT	69	0.648
U5	Bay mouth	X-ray CT	70	0.646
U5	Bay mouth	X-ray CT	71	0.646
U5	Bay mouth	X-ray CT	72	0.653
U5	Bay mouth	X-ray CT	73	0.656
U5	Bay mouth	X-ray CT	74	0.647
U5	Bay mouth	X-ray CT	75	0.642
U5	Bay mouth	X-ray CT	76	0.634
U5	Bay mouth	X-ray CT	77	0.633
U5	Bay mouth	X-ray CT	78	0.636
U5	Bay mouth	X-ray CT	79	0.64
U5	Bay mouth	X-ray CT	80	0.641
U5	Bay mouth	X-ray CT	81	0.649
U5	Bay mouth	X-ray CT	82	0.653
U5	Bay mouth	X-ray CT	83	0.647
U5	Bay mouth	X-ray CT	84	0.63
U5	Bay mouth	X-ray CT	85	0.624
U5	Bay mouth	X-ray CT	86	0.643
U5	Bay mouth	X-ray CT	87	0.636
U5	Bay mouth	X-ray CT	88	0.618
U5	Bay mouth	X-ray CT	89	0.585
U5	Bay mouth	X-ray CT	90	0.527
U5	Bay mouth	X-ray CT	91	0.491
U5	Bay mouth	X-ray CT	92	0.5
U5	Bay mouth	X-ray CT	93	0.5
U5	Bay mouth	X-ray CT	94	0.485
U5	Bay mouth	X-ray CT	95	0.49
U5	Bay mouth	X-ray CT	96	0.487
U5	Bay mouth	X-ray CT	104	0.55
U5	Bay mouth	X-ray CT	105	0.581
U5	Bay mouth	X-ray CT	106	0.613
U5	Bay mouth	X-ray CT	107	0.613
U5	Bay mouth	X-ray CT	108	0.614
U5	Bay mouth	X-ray CT	109	0.625
U5	Bay mouth	X-ray CT	110	0.638
U5	Bay mouth	X-ray CT	111	0.636
U5	Bay mouth	X-ray CT	112	0.628
U5	Bay mouth	X-ray CT	113	0.618
U5	Bay mouth	X-ray CT	114	0.618
U5	Bay mouth	X-ray CT	115	0.626
U5	Bay mouth	X-ray CT	116	0.633
U5	Bay mouth	X-ray CT	117	0.633
U5	Bay mouth	X-ray CT	118	0.635
U5	Bay mouth	X-ray CT	119	0.635
U5	Bay mouth	X-ray CT	120	0.627
U5	Bay mouth	X-ray CT	121	0.62
U5	Bay mouth	X-ray CT	122	0.621
U5	Bay mouth	X-ray CT	123	0.62
U5	Bay mouth	X-ray CT	124	0.622
U5	Bay mouth	X-ray CT	125	0.626
U5	Bay mouth	X-ray CT	126	0.624
U5	Bay mouth	X-ray CT	127	0.619
U5	Bay mouth	X-ray CT	128	0.62
U5	Bay mouth	X-ray CT	129	0.623
U5	Bay mouth	X-ray CT	130	0.623
U5	Bay mouth	X-ray CT	131	0.621
U5	Bay mouth	X-ray CT	132	0.62
U5	Bay mouth	X-ray CT	133	0.621
U5	Bay mouth	X-ray CT	134	0.618
U5	Bay mouth	X-ray CT	135	0.621
U5	Bay mouth	X-ray CT	136	0.622
U5	Bay mouth	X-ray CT	137	0.62
U5	Bay mouth	X-ray CT	138	0.625
U5	Bay mouth	X-ray CT	139	0.63
U5	Bay mouth	X-ray CT	140	0.626
U5	Bay mouth	X-ray CT	141	0.621
U5	Bay mouth	X-ray CT	142	0.623
U5	Bay mouth	X-ray CT	143	0.628
U5	Bay mouth	X-ray CT	144	0.631
U5	Bay mouth	X-ray CT	145	0.624
U5	Bay mouth	X-ray CT	146	0.619
U5	Bay mouth	X-ray CT	147	0.619
U5	Bay mouth	X-ray CT	148	0.617
U5	Bay mouth	X-ray CT	149	0.62
U5	Bay mouth	X-ray CT	150	0.622
U5	Bay mouth	X-ray CT	151	0.622
U5	Bay mouth	X-ray CT	152	0.621
U5	Bay mouth	X-ray CT	153	0.622
U5	Bay mouth	X-ray CT	154	0.625
U5	Bay mouth	X-ray CT	155	0.627
U5	Bay mouth	X-ray CT	156	0.623
U5	Bay mouth	X-ray CT	157	0.621
U5	Bay mouth	X-ray CT	158	0.62
U5	Bay mouth	X-ray CT	159	0.619
U5	Bay mouth	X-ray CT	160	0.621
U5	Bay mouth	X-ray CT	161	0.627
U5	Bay mouth	X-ray CT	162	0.624
U5	Bay mouth	X-ray CT	163	0.617
U5	Bay mouth	X-ray CT	164	0.617
U5	Bay mouth	X-ray CT	165	0.62
U5	Bay mouth	X-ray CT	166	0.62
U5	Bay mouth	X-ray CT	167	0.627
U5	Bay mouth	X-ray CT	168	0.631
U5	Bay mouth	X-ray CT	169	0.632
U5	Bay mouth	X-ray CT	170	0.631
U5	Bay mouth	X-ray CT	171	0.625
U5	Bay mouth	X-ray CT	172	0.625
U5	Bay mouth	X-ray CT	173	0.622
U5	Bay mouth	X-ray CT	174	0.615
U5	Bay mouth	X-ray CT	175	0.618
U5	Bay mouth	X-ray CT	176	0.618
U5	Bay mouth	X-ray CT	177	0.616
U5	Bay mouth	X-ray CT	178	0.62
U5	Bay mouth	X-ray CT	179	0.622
U5	Bay mouth	X-ray CT	180	0.618
U5	Bay mouth	X-ray CT	181	0.619
U5	Bay mouth	X-ray CT	182	0.617
U5	Bay mouth	X-ray CT	183	0.616
U5	Bay mouth	X-ray CT	184	0.61
U5	Bay mouth	X-ray CT	185	0.612
U5	Bay mouth	X-ray CT	186	0.613
U5	Bay mouth	X-ray CT	187	0.618
U5	Bay mouth	X-ray CT	188	0.613
U5	Bay mouth	X-ray CT	189	0.626
U5	Bay mouth	X-ray CT	190	0.627
U5	Bay mouth	X-ray CT	191	0.629
U5	Bay mouth	X-ray CT	192	0.627
U5	Bay mouth	X-ray CT	193	0.617
U5	Bay mouth	X-ray CT	194	0.615
U5	Bay mouth	X-ray CT	195	0.623
U5	Bay mouth	X-ray CT	196	0.618
U5	Bay mouth	X-ray CT	204	0.563
U5	Bay mouth	X-ray CT	205	0.5
U5	Bay mouth	X-ray CT	206	0.489
U5	Bay mouth	X-ray CT	207	0.512
U5	Bay mouth	X-ray CT	208	0.583
U5	Bay mouth	X-ray CT	209	0.648
U5	Bay mouth	X-ray CT	210	0.665
U5	Bay mouth	X-ray CT	211	0.67
U5	Bay mouth	X-ray CT	212	0.672
U5	Bay mouth	X-ray CT	213	0.672
U5	Bay mouth	X-ray CT	214	0.673
U5	Bay mouth	X-ray CT	215	0.673
U5	Bay mouth	X-ray CT	216	0.672
U5	Bay mouth	X-ray CT	217	0.675
U5	Bay mouth	X-ray CT	218	0.674
U5	Bay mouth	X-ray CT	219	0.674
U5	Bay mouth	X-ray CT	220	0.672
U5	Bay mouth	X-ray CT	221	0.675
U5	Bay mouth	X-ray CT	222	0.682
U5	Bay mouth	X-ray CT	223	0.689
U5	Bay mouth	X-ray CT	224	0.684
U5	Bay mouth	X-ray CT	225	0.663
U5	Bay mouth	X-ray CT	226	0.652
U5	Bay mouth	X-ray CT	227	0.652
U5	Bay mouth	X-ray CT	228	0.653
U5	Bay mouth	X-ray CT	229	0.65
U5	Bay mouth	X-ray CT	230	0.648
U5	Bay mouth	X-ray CT	231	0.651
U5	Bay mouth	X-ray CT	232	0.654
U5	Bay mouth	X-ray CT	233	0.65
U5	Bay mouth	X-ray CT	234	0.65
U5	Bay mouth	X-ray CT	235	0.65
U5	Bay mouth	X-ray CT	236	0.652
U5	Bay mouth	X-ray CT	237	0.655
U5	Bay mouth	X-ray CT	238	0.65
U5	Bay mouth	X-ray CT	239	0.647
U5	Bay mouth	X-ray CT	240	0.648
U5	Bay mouth	X-ray CT	241	0.651
U5	Bay mouth	X-ray CT	242	0.652
U5	Bay mouth	X-ray CT	243	0.648
U5	Bay mouth	X-ray CT	244	0.65
U5	Bay mouth	X-ray CT	245	0.652
U5	Bay mouth	X-ray CT	246	0.651
U5	Bay mouth	X-ray CT	247	0.655
U5	Bay mouth	X-ray CT	248	0.648
U5	Bay mouth	X-ray CT	249	0.648
U5	Bay mouth	X-ray CT	250	0.647
U5	Bay mouth	X-ray CT	251	0.65
U5	Bay mouth	X-ray CT	252	0.651
U5	Bay mouth	X-ray CT	253	0.653
U5	Bay mouth	X-ray CT	254	0.657
U5	Bay mouth	X-ray CT	255	0.65
U5	Bay mouth	X-ray CT	256	0.644
U5	Bay mouth	X-ray CT	257	0.644
U5	Bay mouth	X-ray CT	258	0.643
U5	Bay mouth	X-ray CT	259	0.644
U5	Bay mouth	X-ray CT	260	0.644
U5	Bay mouth	X-ray CT	261	0.645
U5	Bay mouth	X-ray CT	262	0.642
U5	Bay mouth	X-ray CT	263	0.642
U5	Bay mouth	X-ray CT	264	0.641
U5	Bay mouth	X-ray CT	265	0.636
U5	Bay mouth	X-ray CT	266	0.637
U5	Bay mouth	X-ray CT	267	0.638
U5	Bay mouth	X-ray CT	268	0.641
U5	Bay mouth	X-ray CT	269	0.691
U5	Bay mouth	X-ray CT	270	0.651
U5	Bay mouth	X-ray CT	271	0.632
U5	Bay mouth	X-ray CT	272	0.634
U5	Bay mouth	X-ray CT	273	0.641
U5	Bay mouth	X-ray CT	274	0.644
U5	Bay mouth	X-ray CT	275	0.64
U5	Bay mouth	X-ray CT	276	0.639
U5	Bay mouth	X-ray CT	277	0.636
U5	Bay mouth	X-ray CT	278	0.637
U5	Bay mouth	X-ray CT	279	0.638
U5	Bay mouth	X-ray CT	280	0.64
U5	Bay mouth	X-ray CT	281	0.638
U5	Bay mouth	X-ray CT	282	0.638
U5	Bay mouth	X-ray CT	283	0.636
U5	Bay mouth	X-ray CT	284	0.635
U5	Bay mouth	X-ray CT	285	0.63
U5	Bay mouth	X-ray CT	286	0.632
U5	Bay mouth	X-ray CT	287	0.632
U5	Bay mouth	X-ray CT	288	0.637
U5	Bay mouth	X-ray CT	289	0.639
U5	Bay mouth	X-ray CT	290	0.64
U5	Bay mouth	X-ray CT	291	0.635
U5	Bay mouth	X-ray CT	292	0.634
U5	Bay mouth	X-ray CT	293	0.633
U5	Bay mouth	X-ray CT	294	0.645
U5	Bay mouth	X-ray CT	295	0.645
U5	Bay mouth	X-ray CT	296	0.647
U5	Bay mouth	X-ray CT	304	0.647
U5	Bay mouth	X-ray CT	305	0.645
U5	Bay mouth	X-ray CT	306	0.642
U5	Bay mouth	X-ray CT	307	0.641
U5	Bay mouth	X-ray CT	308	0.639
U5	Bay mouth	X-ray CT	309	0.637
U5	Bay mouth	X-ray CT	310	0.641
U5	Bay mouth	X-ray CT	311	0.639
U5	Bay mouth	X-ray CT	312	0.639
U5	Bay mouth	X-ray CT	313	0.642
U5	Bay mouth	X-ray CT	314	0.641
U5	Bay mouth	X-ray CT	315	0.642
U5	Bay mouth	X-ray CT	316	0.641
U5	Bay mouth	X-ray CT	317	0.636
U5	Bay mouth	X-ray CT	318	0.642
U5	Bay mouth	X-ray CT	319	0.641
U5	Bay mouth	X-ray CT	320	0.64
U5	Bay mouth	X-ray CT	321	0.649
U5	Bay mouth	X-ray CT	322	0.648
U5	Bay mouth	X-ray CT	323	0.65
U5	Bay mouth	X-ray CT	324	0.656
U5	Bay mouth	X-ray CT	325	0.654
U5	Bay mouth	X-ray CT	326	0.653
U5	Bay mouth	X-ray CT	327	0.654
U5	Bay mouth	X-ray CT	328	0.645
U5	Bay mouth	X-ray CT	329	0.645
U5	Bay mouth	X-ray CT	330	0.647
U5	Bay mouth	X-ray CT	331	0.646
U5	Bay mouth	X-ray CT	332	0.651
U5	Bay mouth	X-ray CT	333	0.647
U5	Bay mouth	X-ray CT	334	0.643
U5	Bay mouth	X-ray CT	335	0.636
U5	Bay mouth	X-ray CT	336	0.636
U5	Bay mouth	X-ray CT	337	0.638
U5	Bay mouth	X-ray CT	338	0.641
U5	Bay mouth	X-ray CT	339	0.644
U5	Bay mouth	X-ray CT	340	0.642
U5	Bay mouth	X-ray CT	341	0.646
U5	Bay mouth	X-ray CT	342	0.642
U5	Bay mouth	X-ray CT	343	0.639
U5	Bay mouth	X-ray CT	344	0.635
U5	Bay mouth	X-ray CT	345	0.643
U5	Bay mouth	X-ray CT	346	0.641
U5	Bay mouth	X-ray CT	347	0.64
U5	Bay mouth	X-ray CT	348	0.639
U5	Bay mouth	X-ray CT	349	0.641
U5	Bay mouth	X-ray CT	350	0.661
U5	Bay mouth	X-ray CT	351	0.641
U5	Bay mouth	X-ray CT	352	0.638
U5	Bay mouth	X-ray CT	353	0.643
U5	Bay mouth	X-ray CT	354	0.642
U5	Bay mouth	X-ray CT	355	0.642
U5	Bay mouth	X-ray CT	356	0.643
U5	Bay mouth	X-ray CT	357	0.641
U5	Bay mouth	X-ray CT	358	0.646
U5	Bay mouth	X-ray CT	359	0.648
U5	Bay mouth	X-ray CT	360	0.646
U5	Bay mouth	X-ray CT	361	0.648
U5	Bay mouth	X-ray CT	362	0.647
U5	Bay mouth	X-ray CT	363	0.644
U5	Bay mouth	X-ray CT	364	0.649
U5	Bay mouth	X-ray CT	365	0.651
U5	Bay mouth	X-ray CT	366	0.65
U5	Bay mouth	X-ray CT	367	0.652
U5	Bay mouth	X-ray CT	368	0.647
U5	Bay mouth	X-ray CT	369	0.652
U5	Bay mouth	X-ray CT	370	0.656
U5	Bay mouth	X-ray CT	371	0.651
U5	Bay mouth	X-ray CT	372	0.649
U5	Bay mouth	X-ray CT	373	0.649
U5	Bay mouth	X-ray CT	374	0.648
U5	Bay mouth	X-ray CT	375	0.654
U5	Bay mouth	X-ray CT	376	0.657
U5	Bay mouth	X-ray CT	377	0.658
U5	Bay mouth	X-ray CT	378	0.654
U5	Bay mouth	X-ray CT	379	0.651
U5	Bay mouth	X-ray CT	380	0.652
U5	Bay mouth	X-ray CT	381	0.657
U5	Bay mouth	X-ray CT	382	0.652
U5	Bay mouth	X-ray CT	383	0.654
U5	Bay mouth	X-ray CT	384	0.652
U5	Bay mouth	X-ray CT	385	0.646
U5	Bay mouth	X-ray CT	386	0.648
U5	Bay mouth	X-ray CT	387	0.648
U5	Bay mouth	X-ray CT	388	0.649
U5	Bay mouth	X-ray CT	389	0.646
U5	Bay mouth	X-ray CT	390	0.64
U5	Bay mouth	X-ray CT	391	0.634
U5	Bay mouth	X-ray CT	392	0.633
U5	Bay mouth	X-ray CT	393	0.631
U5	Bay mouth	X-ray CT	394	0.645
U5	Bay mouth	X-ray CT	395	0.657
U5	Bay mouth	X-ray CT	396	0.663
UUWs3261	Inner bay	Pycnometry	2.27	0.84
UUWs3261	Inner bay	Pycnometry	4.53	0.83
UUWs3261	Inner bay	Pycnometry	6.8	0.82
UUWs3261	Inner bay	Pycnometry	9.07	0.79
UUWs3261	Inner bay	Pycnometry	11.33	0.75
UUWs3261	Inner bay	Pycnometry	13.6	0.74
UUWs3261	Inner bay	Pycnometry	15.87	0.75
UUWs3261	Inner bay	Pycnometry	18.13	0.74
UUWs3261	Inner bay	Pycnometry	20.4	0.74
UUWs3261	Inner bay	Pycnometry	22.67	0.71
UUWs3261	Inner bay	Pycnometry	24.93	0.73
UUWs3261	Inner bay	Pycnometry	27.2	0.73
UUWs3261	Inner bay	Pycnometry	29.47	0.71
UUWs3261	Inner bay	Pycnometry	31.73	0.73
UUWs3261	Inner bay	Pycnometry	34	0.73
UUWs3261	Inner bay	Pycnometry	36.27	0.72
UUWs3261	Inner bay	Pycnometry	38.53	0.71
UUWs3261	Inner bay	Pycnometry	40.8	0.7
UUWs3261	Inner bay	Pycnometry	43.07	0.72
UUWs3261	Inner bay	Pycnometry	45.33	0.72
UUWs3261	Inner bay	Pycnometry	56.67	0.73
UUWs3261	Inner bay	Pycnometry	68	0.71
UUWs3261	Inner bay	Pycnometry	79.33	0.72
UUWs3261	Inner bay	Pycnometry	90.67	0.68
UUWs3261	Inner bay	Pycnometry	102	0.72
UUWs3261	Inner bay	Pycnometry	113.33	0.72
UUWs3261	Inner bay	Pycnometry	124.67	0.7
UUWs3261	Inner bay	Pycnometry	136	0.67
UUWs3261	Inner bay	Pycnometry	147.33	0.7
UUWs3261	Inner bay	Pycnometry	158.67	0.69
UUWs3261	Inner bay	Pycnometry	170	0.71
UUWs3261	Inner bay	Pycnometry	181.33	0.69
UUWs3261	Inner bay	Pycnometry	192.67	0.7
UUWs3261	Inner bay	Pycnometry	204	0.68
UUWs3261	Inner bay	Pycnometry	215.09	0.68
UUWs3261	Inner bay	Pycnometry	226.17	0.67
UUWs3261	Inner bay	Pycnometry	237.26	0.69
UUWs3261	Inner bay	Pycnometry	248.35	0.67
UUWs3261	Inner bay	Pycnometry	259.43	0.7
UUWs3261	Inner bay	Pycnometry	270.52	0.68
UUWs3261	Inner bay	Pycnometry	281.61	0.7
UUWs3261	Inner bay	Pycnometry	292.7	0.7
UUWs3261	Inner bay	Pycnometry	303.78	0.71
UUWs3261	Inner bay	Pycnometry	317.38	0.72
UUWs3261	Inner bay	Pycnometry	328.75	0.7
UUWs3261	Inner bay	Pycnometry	335.58	0.72
UUWs3261	Inner bay	Pycnometry	340.13	0.71
UUWs3261	Inner bay	Pycnometry	344.68	0.72
UUWs3261	Inner bay	Pycnometry	351.5	0.68
UUWs3261	Inner bay	Pycnometry	362.88	0.65
UUWs3261	Inner bay	Pycnometry	374.25	0.71
UUWs3261	Inner bay	Pycnometry	385.63	0.68
UUWs3261	Inner bay	Pycnometry	397	0.64
UUWs4065	Inner bay	Pycnometry	2.24	0.81
UUWs4065	Inner bay	Pycnometry	4.49	0.83
UUWs4065	Inner bay	Pycnometry	6.73	0.83
UUWs4065	Inner bay	Pycnometry	8.98	0.82
UUWs4065	Inner bay	Pycnometry	11.22	0.8
UUWs4065	Inner bay	Pycnometry	13.47	0.77
UUWs4065	Inner bay	Pycnometry	15.71	0.74
UUWs4065	Inner bay	Pycnometry	17.96	0.73
UUWs4065	Inner bay	Pycnometry	20.2	0.73
UUWs4065	Inner bay	Pycnometry	22.44	0.72
UUWs4065	Inner bay	Pycnometry	24.69	0.72
UUWs4065	Inner bay	Pycnometry	26.93	0.72
UUWs4065	Inner bay	Pycnometry	29.18	0.72
UUWs4065	Inner bay	Pycnometry	31.42	0.72
UUWs4065	Inner bay	Pycnometry	33.67	0.73
UUWs4065	Inner bay	Pycnometry	35.91	0.7
UUWs4065	Inner bay	Pycnometry	38.16	0.7
UUWs4065	Inner bay	Pycnometry	40.4	0.7
UUWs4065	Inner bay	Pycnometry	42.64	0.71
UUWs4065	Inner bay	Pycnometry	44.89	0.71
UUWs4065	Inner bay	Pycnometry	56.11	0.7
UUWs4065	Inner bay	Pycnometry	67.33	0.66
UUWs4065	Inner bay	Pycnometry	78.56	0.67
UUWs4065	Inner bay	Pycnometry	89.78	0.66
UUWs4065	Inner bay	Pycnometry	110.22	0.7
UUWs4065	Inner bay	Pycnometry	121.44	0.68
UUWs4065	Inner bay	Pycnometry	132.67	0.67
UUWs4065	Inner bay	Pycnometry	143.89	0.67
UUWs4065	Inner bay	Pycnometry	155.11	0.66
UUWs4065	Inner bay	Pycnometry	166.33	0.67
UUWs4065	Inner bay	Pycnometry	177.56	0.72
UUWs4065	Inner bay	Pycnometry	188.78	0.67
UUWs4065	Inner bay	Pycnometry	200	0.66
UUWs4065	Inner bay	Pycnometry	211.14	0.71
UUWs4065	Inner bay	Pycnometry	222.27	0.69
UUWs4065	Inner bay	Pycnometry	233.41	0.67
UUWs4065	Inner bay	Pycnometry	244.55	0.7
UUWs4065	Inner bay	Pycnometry	255.68	0.69
UUWs4065	Inner bay	Pycnometry	266.82	0.7
UUWs4065	Inner bay	Pycnometry	277.95	0.71
UUWs4065	Inner bay	Pycnometry	289.09	0.7
UUWs4065	Inner bay	Pycnometry	300.23	0.68
UUWs4065	Inner bay	Pycnometry	310.14	0.72
UUWs4065	Inner bay	Pycnometry	321.27	0.67
UUWs4065	Inner bay	Pycnometry	327.95	0.7
UUWs4065	Inner bay	Pycnometry	332.41	0.69
UUWs4065	Inner bay	Pycnometry	336.86	0.58
UUWs4065	Inner bay	Pycnometry	343.55	0.67
UUWs4065	Inner bay	Pycnometry	354.68	0.64
UUWs4065	Inner bay	Pycnometry	365.82	0.61
UUWs4065	Inner bay	Pycnometry	376.95	0.62
UUWs4065	Inner bay	Pycnometry	388.09	0.65
UUWs5361	Inner bay	Pycnometry	11.39	0.79
UUWs5361	Inner bay	Pycnometry	22.78	0.74
UUWs5361	Inner bay	Pycnometry	34.17	0.67
UUWs5361	Inner bay	Pycnometry	45.56	0.66
UUWs5361	Inner bay	Pycnometry	56.94	0.68
UUWs5361	Inner bay	Pycnometry	68.33	0.68
UUWs5361	Inner bay	Pycnometry	79.72	0.61
UUWs5361	Inner bay	Pycnometry	91.11	0.53
UUWs5361	Inner bay	Pycnometry	102.5	0.59
UUWs5361	Inner bay	Pycnometry	113.78	0.56
UUWs5361	Inner bay	Pycnometry	125.06	0.65
UUWs5361	Inner bay	Pycnometry	136.33	0.58
UUWs5361	Inner bay	Pycnometry	147.61	0.64
UUWs5361	Inner bay	Pycnometry	158.89	0.54
UUWs5361	Inner bay	Pycnometry	170.17	0.6
UUWs5361	Inner bay	Pycnometry	181.44	0.56
UUWs5361	Inner bay	Pycnometry	192.72	0.5
UUWs5361	Inner bay	Pycnometry	204	0.57
UUWs5361	Inner bay	Pycnometry	215.4	0.58
UUWs5361	Inner bay	Pycnometry	219.95	0.55
UUWs5361	Inner bay	Pycnometry	226.79	0.61
UUWs5361	Inner bay	Pycnometry	238.19	0.55
UUWs5361	Inner bay	Pycnometry	249.58	0.57
UUWs5361	Inner bay	Pycnometry	260.98	0.53
UUWs5361	Inner bay	Pycnometry	272.37	0.6
UUWs5361	Inner bay	Pycnometry	283.77	0.54
UUWs5361	Inner bay	Pycnometry	295.16	0.55
UUWs5361	Inner bay	Pycnometry	312.48	0.59
UUWs5361	Inner bay	Pycnometry	322.97	0.54
UUWs5361	Inner bay	Pycnometry	333.45	0.56
UUWs5361	Inner bay	Pycnometry	343.94	0.61
UUWs5361	Inner bay	Pycnometry	350.23	0.62
UUWs5361	Inner bay	Pycnometry	354.42	0.64
UUWs5361	Inner bay	Pycnometry	358.61	0.64
UUWs5361	Inner bay	Pycnometry	364.9	0.52
UUWs6789	Inner bay	Pycnometry	11.33	0.78
UUWs6789	Inner bay	Pycnometry	22.67	0.75
UUWs6789	Inner bay	Pycnometry	34	0.74
UUWs6789	Inner bay	Pycnometry	45.33	0.69
UUWs6789	Inner bay	Pycnometry	56.67	0.71
UUWs6789	Inner bay	Pycnometry	68	0.71
UUWs6789	Inner bay	Pycnometry	79.33	0.69
UUWs6789	Inner bay	Pycnometry	90.67	0.66
UUWs6789	Inner bay	Pycnometry	102	0.71
UUWs6789	Inner bay	Pycnometry	113.27	0.53
UUWs6789	Inner bay	Pycnometry	124.55	0.52
UUWs6789	Inner bay	Pycnometry	135.82	0.55
UUWs6789	Inner bay	Pycnometry	147.09	0.56
UUWs6789	Inner bay	Pycnometry	158.36	0.55
UUWs6789	Inner bay	Pycnometry	169.64	0.61
UUWs6789	Inner bay	Pycnometry	180.91	0.52
UUWs6789	Inner bay	Pycnometry	192.18	0.53
UUWs6789	Inner bay	Pycnometry	203.45	0.48
UUWs6789	Inner bay	Pycnometry	214.73	0.47
UUWs6789	Inner bay	Pycnometry	219.24	0.53
UUWs6789	Inner bay	Pycnometry	226	0.58
Porosity is given as a volume fraction. Inner-bay cores: porosity measured on discrete samples from wet and dry weights and grain volume determined by helium gas pycnometry. Bay-mouth cores: porosity estimated from X-ray CT numbers using a regression calibrated against pycnometric measurements of inner-bay cores, averaged over 10 mm depth intervals (Section 2.3). Site U3 was cored twice and is tr…
