## Supplemental Table S2 for "Is sediment porosity a confounder in sedimentary DNA records? A test in a temperate semi-enclosed bay"

### Sheet: Table S2
Table S2. Sequencing output of the 18S rRNA gene dataset before and after removal of non-eukaryotic sequences. For each sample, the total number of raw reads, the number of eukaryotic reads retained after filtering, and the percentage retained are shown.
Sample ID	Site	Depth (cm)	Region	Total reads (before filtering)	Eukaryotic reads (after filtering)	Eukaryotic reads (%)
UUWs3261_01	UUWs3261	5	Inner	151308	89050	58.85
UUWs3261_02	UUWs3261	55	Inner	127836	11963	9.36
UUWs3261_03	UUWs3261	100	Inner	179869	10004	5.56
UUWs3261_04	UUWs3261	147	Inner	367135	6955	1.89
UUWs3261_05	UUWs3261	187	Inner	633836	864	0.14
UUWs3261_06	UUWs3261	219	Inner	485109	1250	0.26
UUWs3261_07	UUWs3261	249	Inner	513757	832	0.16
UUWs3261_08	UUWs3261	279	Inner	457094	5800	1.27
UUWs3261_09	UUWs3261	311	Inner	596821	6124	1.03
UUWs3261_10	UUWs3261	361	Inner	354862	1145	0.32
UUWs3261_11	UUWs3261	391	Inner	498358	171778	34.47
UUWs4065_01	UUWs4065	5	Inner	181498	24468	13.48
UUWs4065_02	UUWs4065	45	Inner	166629	3512	2.11
UUWs4065_03	UUWs4065	85	Inner	285049	52002	18.24
UUWs4065_04	UUWs4065	104	Inner	289719	10743	3.71
UUWs4065_05	UUWs4065	144	Inner	361797	1129	0.31
UUWs4065_06	UUWs4065	184	Inner	376930	1621	0.43
UUWs5361_01	UUWs5361	5	Inner	340085	232884	68.48
UUWs5361_02	UUWs5361	148	Inner	130160	4395	3.38
UUWs5361_03	UUWs5361	168	Inner	242196	33165	13.69
UUWs6789_01	UUWs6789	5	Inner	128548	32771	25.49
UUWs6789_02	UUWs6789	45	Inner	190425	886	0.47
UUWs6789_03	UUWs6789	95	Inner	203086	5602	2.76
UUWs6789_04	UUWs6789	177	Inner	164247	3594	2.19
UUW_U3_0	U3	0	Mouth	705272	128144	18.17
UUW_U3_10	U3	10	Mouth	400867	31992	7.98
UUW_U3_20	U3	20	Mouth	435868	9978	2.29
UUW_U3_30	U3	30	Mouth	539270	17050	3.16
UUW_U3_40	U3	40	Mouth	645256	18070	2.8
UUW_U3_50	U3	50	Mouth	331791	9529	2.87
UUWs_U3_1m	U3	100	Mouth	47595	9355	19.66
UUWs_U3_2m	U3	200	Mouth	61419	25542	41.59
UUWs_U3_3m	U3	300	Mouth	55070	20983	38.1
UUWs_U3_4m	U3	400	Mouth	74471	13773	18.49
UUWs_U3_5m	U3	500	Mouth	6377	764	11.98
UUWs_U3_6m	U3	600	Mouth	68335	4821	7.05
UUW_U4_0	U4	0	Mouth	1293942	165709	12.81
UUW_U4_20	U4	20	Mouth	390922	10594	2.71
UUW_U4_30	U4	30	Mouth	624995	14407	2.31
UUW_U4_40	U4	40	Mouth	435122	7966	1.83
UUW_U4_50	U4	50	Mouth	431478	14968	3.47
UUWs_U5_1m	U5	100	Mouth	78904	18814	23.84
UUWs_U5_3m	U5	300	Mouth	33463	10899	32.57
UUWs_U5_4m	U5	400	Mouth	64301	20439	31.79
Summary
All samples (n=44)	Median: 3.6%	Range: 0.1–68.5%
Shallow (≤50 cm, n=17)	Median: 3.2%	Range: 0.5–68.5%
Deep (>50 cm, n=27)	Median: 5.6%	Range: 0.1–41.6%
