## Supplemental Table S3 for "Is sediment porosity a confounder in sedimentary DNA records? A test in a temperate semi-enclosed bay"

### Sheet: Table S3
Table S3. Mann–Whitney U tests comparing the relative abundances of Dinoflagellata, Diatomea and Phragmoplastophyta between depth intervals and between regions (18S rRNA gene).
	n				p, shallow vs. deep		p, inner bay vs. bay mouth
Taxon	Inner bay, shallow	Inner bay, deep	Bay mouth, shallow	Bay mouth, deep	Inner bay	Bay mouth	Shallow	Deep
Dinoflagellata	6	18	11	9	0.000950994	0.361935	0.000161603	0.738135
Diatomea	6	18	11	9	0.0302243	0.0574256	0.0784256	0.000102797
Phragmoplastophyta	6	18	11	9	0.0147998	0.000186387	0.048616	0.425315
Relative abundances were calculated within the eukaryotic fraction of the 18S rRNA gene dataset (n = 44). Shallow: ≤50 cm; deep: >50 cm. Values are p-values from Mann–Whitney U tests; p < 0.05 in bold. Means and standard errors are shown in Fig. 4.
