## Supplemental Table S4 for "Is sediment porosity a confounder in sedimentary DNA records? A test in a temperate semi-enclosed bay"

### Sheet: Table S4
Table S4. Depth–porosity models for each sampling hole.
Hole	n	Depth range (cm)	AIC (linear)	AIC (exponential)	ΔAIC	Selected model	Linear model	R²	RMSE
U3_1	50	1–50	-514.27	-510.39	-3.88	Linear	φ = 0.805 − 1.74e-03z	0.953	0.0056
U3_2	560	1–596	-5055.77	-5055.62	-0.15	Linear	φ = 0.700 + 1.65e-05z	0.065	0.0109
U4	49	1–49	-375.72	-375.82	0.11	Linear	φ = 0.613 − 8.21e-04z	0.238	0.0208
U5	375	1–396	-2509.23	-2509.26	0.03	Linear	φ = 0.644 − 1.85e-05z	0.004	0.0351
UUWs3261	53	2.27–397	-365.84	-366.28	0.44	Linear	φ = 0.742 − 1.80e-04z	0.369	0.0305
UUWs4065	52	2.24–388.09	-335.48	-335.91	0.43	Linear	φ = 0.741 − 2.57e-04z	0.425	0.0382
UUWs5361	35	11.39–364.9	-200.78	-201.51	0.73	Linear	φ = 0.658 − 2.98e-04z	0.265	0.0536
UUWs6789	21	11.33–226	-125.33	-127.03	1.7	Linear	φ = 0.768 − 1.25e-03z	0.77	0.046
n: number of porosity measurements. ΔAIC = AIC(linear) − AIC(exponential). Linear and exponential models both have two parameters; models differing by less than two AIC units were considered to have equivalent support, and linear models were used at all holes (the linear model was clearly preferred at U3_1). φ: porosity; z: depth (cm). R² and RMSE refer to the linear model. Site U3 was cored twic…
