## Supplemental Table S5 for "Is sediment porosity a confounder in sedimentary DNA records? A test in a temperate semi-enclosed bay"

### Sheet: Table S5
Table S5. Sensitivity of the community-level contribution of depth-adjusted porosity.
Marker	Analysis	n	Partial R² (%)	Pseudo-F	p
18S	All samples	44	1.00822	0.691278	0.7428
18S	Upper 5 cm excluded	38	0.90471	0.501244	0.4791
18S	Site excluded: U3_1	38	0.880439	0.491326	0.8541
18S	Site excluded: U3_2	38	1.40641	0.830916	0.6254
18S	Site excluded: U4	39	0.727303	0.413144	0.9034
18S	Site excluded: U5	41	1.84916	1.18562	0.5808
18S	Site excluded: UUWs3261	33	0.981061	0.492514	0.9239
18S	Site excluded: UUWs4065	38	1.96189	1.2978	0.3762
18S	Site excluded: UUWs5361	41	0.611655	0.395298	0.8826
18S	Site excluded: UUWs6789	40	1.47029	0.921366	0.6119
COI	All samples	46	3.99044	2.10818	0.0521
COI	Upper 5 cm excluded	40	1.84553	0.835862	0.3742
COI	Site excluded: U3_1	40	3.69855	1.70969	0.1387
COI	Site excluded: U3_2	40	4.7313	2.0586	0.0438
COI	Site excluded: U4	40	4.37786	1.98825	0.0495
COI	Site excluded: U5	42	3.4543	1.65121	0.1
COI	Site excluded: UUWs3261	35	4.73418	1.94435	0.111
COI	Site excluded: UUWs4065	40	3.12049	1.44093	0.0875
COI	Site excluded: UUWs5361	43	3.94469	1.92578	0.0827
COI	Site excluded: UUWs6789	42	4.77791	2.295	0.0385
Distance-based linear models on class-level Bray–Curtis dissimilarities. Reduced model: site (sampling hole, factor) + burial depth + log(burial depth + 1); full model: reduced model + depth-adjusted porosity. Partial R² is the additional variation explained by porosity. p-values were obtained by permuting porosity residuals within sites (9,999 permutations). "Site excluded" rows show leave-one-s…
