## Supplemental Table S6 for "Is sediment porosity a confounder in sedimentary DNA records? A test in a temperate semi-enclosed bay"

### Sheet: Table S6
Table S6. Robustness of class-level associations between depth-adjusted porosity and relative abundance (exploratory, post hoc).
Marker	Class	r (all)	p (all)	q (all)	r (upper 5 cm excluded)	p (upper 5 cm excluded)	r (site U5 excluded)	p (site U5 excluded)	r range (leave-one-site-out)	p (weakest leave-one-site-out)
18S	Bacillariophyceae	-0.51404	0.000358113	0.0118177	-0.128426	0.442242	-0.476117	0.00165202	-0.57 to -0.44	0.00444807
18S	Mediophyceae	-0.420276	0.00450593	0.0743479	0.00127373	0.993944	-0.43398	0.00458472	-0.46 to -0.30	0.0569457
18S	Dinophyceae	0.275013	0.0708041	0.232695	-0.169686	0.30845	0.361002	0.0204025	0.14 to 0.43	0.37486
COI	Coscinodiscophyceae	-0.618927	4.54131e-06	0.000140781	-0.595107	5.11754e-05	-0.426248	0.00488247	-0.68 to -0.43	0.00488247
COI	Bacillariophyceae	-0.561818	4.85137e-05	0.000751962	-0.449379	0.00362668	-0.42024	0.0055909	-0.65 to -0.42	0.0055909
COI	Mediophyceae	-0.330538	0.0248582	0.154121	-0.264381	0.0992396	-0.252249	0.107047	-0.40 to -0.25	0.107047
COI	Dinophyceae	0.444533	0.00196751	0.0152482	-0.355168	0.0245167	0.666214	1.46693e-06	0.26 to 0.67	0.0976168
COI	Branchiopoda	0.453592	0.00154582	0.0152482	0.0702407	0.666696	0.531101	0.000296064	0.29 to 0.53	0.0634925
Partial correlations between depth-adjusted porosity and arcsine square-root transformed relative abundance, controlling for burial depth and log(burial depth + 1). q: Benjamini–Hochberg adjusted p-value among all tested classes (18S: 33 classes; COI: 31 classes). Diatom classes and, for comparison, Dinophyceae and Branchiopoda are shown. Robustness checks were not pre-specified and were performe…
