## Supplemental Table S7 for "Is sediment porosity a confounder in sedimentary DNA records? A test in a temperate semi-enclosed bay"

### Sheet: Table S7a
Table S7. Community-level contribution of depth-adjusted porosity under alternative depth–porosity models.
Marker	Analysis	n	Linear: partial R² (%)	Linear: p	Exponential: partial R² (%)	Exponential: p	Lowest AIC: partial R² (%)	Lowest AIC: p
18S	All samples	44	1.00822	0.7428	0.844037	0.8123	0.844972	0.812
18S	Upper 5 cm excluded	38	0.90471	0.4791	0.903887	0.4966	0.905548	0.4948
18S	Site excluded: U3_1	38	0.880439	0.8541	0.792314	0.8779	0.792216	0.878
18S	Site excluded: U3_2	38	1.40641	0.6254	1.21048	0.7013	1.21345	0.6997
18S	Site excluded: U4	39	0.727303	0.9034	0.617269	0.9291	0.617148	0.929
18S	Site excluded: U5	41	1.84916	0.5808	1.59776	0.6578	1.59943	0.6578
18S	Site excluded: UUWs3261	33	0.981061	0.9239	0.799521	0.9496	0.800897	0.9491
18S	Site excluded: UUWs4065	38	1.96189	0.3762	1.60024	0.4737	1.59903	0.4741
18S	Site excluded: UUWs5361	41	0.611655	0.8826	0.546683	0.9068	0.548605	0.9061
18S	Site excluded: UUWs6789	40	1.47029	0.6119	1.42222	0.6184	1.42479	0.6176
COI	All samples	46	3.99044	0.0521	3.81327	0.0575	3.81094	0.0576
COI	Upper 5 cm excluded	40	1.84553	0.3742	1.83991	0.3696	1.83053	0.372
COI	Site excluded: U3_1	40	3.69855	0.1387	3.6582	0.1441	3.65808	0.1441
COI	Site excluded: U3_2	40	4.7313	0.0438	4.51329	0.0486	4.51411	0.0486
COI	Site excluded: U4	40	4.37786	0.0495	4.21812	0.0535	4.21537	0.0534
COI	Site excluded: U5	42	3.4543	0.1	3.22866	0.1204	3.22851	0.1204
COI	Site excluded: UUWs3261	35	4.73418	0.111	4.4032	0.1348	4.39835	0.1352
COI	Site excluded: UUWs4065	40	3.12049	0.0875	2.89815	0.1102	2.89581	0.1101
COI	Site excluded: UUWs5361	43	3.94469	0.0827	3.7889	0.089	3.78476	0.089
COI	Site excluded: UUWs6789	42	4.77791	0.0385	4.79055	0.039	4.79047	0.039
Depth-adjusted porosity was calculated as residuals from linear models at all holes (main analysis), exponential models at all holes, or the lowest-AIC model at each hole (linear at U3_1 and U3_2; exponential at the remaining six holes). Models and permutation tests are as in Table S5.

### Sheet: Table S7b
Table S7b. Class-level associations with q < 0.05 under alternative depth–porosity models.
Marker	Class	Linear: r	Linear: q	Exponential: r	Exponential: q	Lowest AIC: r	Lowest AIC: q
18S	Bacillariophyceae	-0.51404	0.0118177	-0.492881	0.0223142	-0.492056	0.0228552
COI	Coscinodiscophyceae	-0.618927	0.000140781	-0.619425	0.000137618	-0.619799	0.000135284
COI	Bacillariophyceae	-0.561818	0.000751962	-0.555017	0.000969021	-0.55483	0.000975722
COI	Dinophyceae	0.444533	0.0152482	0.418118	0.0297116	0.41749	0.0301677
COI	Branchiopoda	0.453592	0.0152482	0.448481	0.0183168	0.44805	0.0185281
Partial correlations as in Table S6. Classes with q < 0.05 under any model are shown; the same classes reached q < 0.05 under all three models.
